# Endotome as a Source of Human Peri-Aortic Brown Adipocytes

**DOI:** 10.64898/2026.07.04.735132

**Authors:** Hao Yu, Weiman Xiang, Kexin Teng, Ethel S.K. Ng, Angel Y.F. Kam, Siwakorn Punyawatthananukool, Stephen Dalton, Tianming Wu

## Abstract

Brown adipocytes (BAs) hold therapeutic promise for obesity and metabolic diseases. While interscapular BAs derive from *Pax3*+/*Myf5*+ dermomyotome, peri-aortic BAs are inferred from an unknown *Pax3*+/*Myf5*- somitic origin. Here, we identify human endotome as an *MYF5*-independent source of peri-aortic BAs. Through interrogating public mouse organogenesis and in-house human trunk embryoid single-cell data, we show that the early endotome cells are *MYF5*-independent and are primed by TGF-β-induced epithelial-to-mesenchymal transition. Mechanistically, endotome-to-BA specification requires sequential BMP inhibition and Wnt activation. This roadmap results in UCP1-expressing and metabolically active BAs that transcriptionally resemble *in vivo* peri-aortic BAT. The multipotent endotome cells also give rise to vascular smooth muscle and endothelial cells, offering a self-sufficient source for BAT vasculature. Endotome-derived BAs show accelerated differentiation, reduced heterogeneity, and sustained Wnt activity. Thus, the endotome provides a versatile platform for generating BAs and supporting vasculature, with implications for cell-based therapy and tissue engineering in metabolic disease.
