## Supplementary material for "Endotome as a Source of Human Peri-Aortic Brown Adipocytes": Key Resources Table

### Sheet: DNA oligos&primers
3' UTR CRISPR/Cas9 knockin
EBF2 target	CGTGGGACCAAGTAAGATGC
knock-in genotypeing PCR forward	TGCTTCTATTATATTGAATAATTCCTTAG
knock-in genotypeing PCR reverse	GCCCTTGTTGAATACGCTT
Genetic CRISPR/Cas9 knockout
TGFBR2 target1	AAAATCCTCTGCACGTGTCA
TGFBR2 target2	GGACCAGCATCATTGTGTAG
TGFBR2-LOF genotyping PCR forword	CAGCACATGTTAAATGCACAGGC
TGFBR2-LOF genotyping PCR reverse	GGTTTTCCAGGAAGCATCAGTTCAG
ChIP-seq library PCR adapters
cell samples	target protein	library amplification primers
d6 somite	H3K27ac	Ad2.6_TAGGCATG	CAAGCAGAAGACGGCATACGAGATCATGCCTAGTCTCGTGGGCTCGGAGATGT
d6 somite	EBF2	Ad2.7_CTCTCTAC	CAAGCAGAAGACGGCATACGAGATGTAGAGAGGTCTCGTGGGCTCGGAGATGT
d8 endotome	H3K27ac	Ad2.9_GCTACGCT	CAAGCAGAAGACGGCATACGAGATAGCGTAGCGTCTCGTGGGCTCGGAGATGT
d8 endotome	EBF2	Ad2.10_CGAGGCTG	CAAGCAGAAGACGGCATACGAGATCAGCCTCGGTCTCGTGGGCTCGGAGATGT
		Ad1_noMX (i5_noindex)	AATGATACGGCGACCACCGAGATCTACACTCGTCGGCAGCGTCAGATGTG
Human Taqman probes	Assay ID
PAX3	Hs00240950_m1
EBF2	Hs00224081_m1
MEOX1	Hs00244943_m1
SOX2	Hs01053049_s1
PAX6	Hs01088114_m1
UCP1	Hs01072232_m1
PPARG	Hs01115513_m1
CEBPD	Hs00270931_s1
ADIPOQ	Hs00605917_M1
PAX7	Hs00242962_m1
MYF5	Hs00929416_g1
MYOD1	Hs00159528_m1
MYOG	Hs01072232_m1
MYH3	Hs01074230_m1
MYH7	Hs01110632_m1
ACTA2	Hs00426835_g1_m1
CNN1	Hs00154543_m1
MYOCD	Hs00538076_m1
MYH11	Hs00224622_m1
GATA6	Hs00232018_m1

### Sheet: Recombinant DNA
Plasmids and DNA fragments	Source	Identifier
﻿HDR donor arm vectors for EBF2-IRES-mClover3 knock-in	BGI	Custom order
px330 vector bone	Addgene	Cat# 42230
pRGS vector bone	PNA Bio	Cat# RV01

### Sheet: Antibodies
Antibodies	Source	Identifier
Mouse Monoclonal anti-PAX3 (1:50)	DSHB	Cat# PAX3; RRID:AB_528426
Sheep Polyclonal anti-EBF2 (2.5 µg/ml for IF, 2.5 µg/sample for Cut&Tag)	R&D Systems	Cat# AF7006; RRID:AB_10972102
Rabbit Monoclonal anti-SOX2 (1:200)	﻿Cell Signaling Technology	Cat# 3579; RRID:AB_2195767
Mouse Monoclonal anti-PAX7 (1:50)	DSHB	Cat# PAX7; RRID:AB_528428
Mouse Monoclonal anti-MYOG1 (1:200)	﻿Santa Cruz Biotechnology	Cat# sc-52903; RRID:AB_784707
Mouse Monoclonal anti-MF20 (1:50)	DSHB	Cat# MF20; RRID:AB_2147781
Mouse Monoclonal anti-TITIN (1:50)	DSHB	Cat# 9D10; RRID:AB_528491
Mouse Monoclona anti-CNN1 (1:200)	﻿Santa Cruz Biotechnology	Cat# sc-136987; RRID:AB_2082144
Rabbit Monoclonal anti-MYH11 (1:200)	Abcam	Cat# ab133567; RRID:AB_2890982
Rabbit Polyclonal anti-ACTA2 (1:200)	Abcam	Cat# ab5694; RRID:AB_2223021
Rabbit Polyclonal anti-RFP (mScarlet) (1:200)	Abcam	Cat# ab124754; RRID:AB_10971665
Rabbit Monoclonal anti-SIX1 (1:200)	﻿Cell Signaling Technology	Cat# 12891S; RRID:AB_2753209
Mouse Monoclonal anti-GATA6 (1:200)	R&D Systems	Cat# MAB1700-SP; RRID:AB_2108899
Goat Polyclonal anti-SOX17 (1:200)	R&D Systems	Cat# AF1924; RRID:AB_355060
Rabbit Polyclonal anti-TGFBI (1:200)	St. John's Laboratory	Cat# STJ25831; RRID: AB_3752117
Mouse Monoclonal anti-ZO-1 (1:200)	PTM Biolabs	Cat# PTM-5165; RRID: AB_3752119
Rabbit Monoclonal anti-ZO-1 (1:200)	Selleck	Cat# F2530; RRID: AB_3752121
Rabbit Polyclonal H3K27ac (2.5 µg/sample for Cut&Tag)	Active Motif	Cat# 39133 ; RRID:AB_2561016
Mouse Monoclonal CD34 PE conjugated (5ug/ml)	R&D Systems	Cat# FAB7227P; RRID:AB_10973177
Mouse Monoclonal CD73 BV421 conjugated (5ug/ml)	BioLegend	Cat# 344008; RRID:AB_11204424
Mouse Monoclonal CD90 BV421 conjugated	BioLegend	Cat# 328121; RRID:AB_10933261
Mouse Monoclonal CD105 BV431 conjugated	Biosciences	Cat# 563920; RRID:AB_2722606
Mouse Monoclonal CD146 PEcy7 conjugated	BioLegend	Cat# 361007; RRID:AB_2562982
﻿Donkey anti-mouse IgG (H+L), Alexa 488 (1:500)	﻿Thermo Fisher	﻿Cat# A21202; RRID:AB_141607
﻿Donkey anti-sheep IgG (H+L), Alexa 594 (1:500)	﻿Thermo Fisher	Cat# A11016; RRID:﻿AB_2534083
Donkey anti-sheep lgG (H+L), Alexa 647 (1:500)	﻿Thermo Fisher	Cat# A21448; RRID:AB_2535865
Donkey anti-rabbit lgG (H+L), Alexa 488 (1:500)	﻿Thermo Fisher	Cat# A21206; RRID:AB_2535792
Donkey anti-rabbit lgG (H+L), Alexa 594 (1:500)	﻿Thermo Fisher	Cat# A21207; RRID:AB_141637
﻿Donkey anti-rabbit IgG (H+L), Alexa 647 (1:500)	﻿Thermo Fisher	﻿Cat# A31572; RRID:AB_162543
﻿Donkey anti-goat IgG (H+L), Alexa 647 (1:500)	﻿Thermo Fisher	﻿Cat# A21447; RRID:AB_2535864

### Sheet: Chemicals, peptides and protein
Chemicals, peptides, and recombinant proteins	Source	Identifier
Geltrex™ Reduced-Growth Factor Basement-Membrane Matrix	Thermo Fisher	Cat# A1413302
DMEM/F-12, without glutamine	Thermo Fisher or ServiceBio	Cat# 21331020 or G4514
Probumin	Sigma	Cat# 821005
Trace element A	Corning	Cat# 25-021-CI
Trace element B	Corning	Cat# 25-022-CI
Trace element C	Corning	Cat# 25-023-CI
MEM Non Essential Amino Acids Solution	Thermo Fisher	Cat# 11140050
GlutaMAX™ Supplement	Thermo Fisher	Cat# 35050061
Antibiotic-Antimycotic	Thermo Fisher	Cat# 15240062
Holo-transferrin	﻿Athens Research and Technology	Cat# 16-16-032001
L-Ascorbic Acid	TCI	Cat# A2521-5G
Recombinant human Heregulin β1	Qkine	Cat# QK045
Recombinant human Activin A	Qkine	Cat# QK001
Recombinant human IGF-1 LR3	Qkine	Cat# QK041
Recombinant human FGF2-G3 145aa	Qkine	Cat# QK052
Recombinant human PDGF-AA	Qkine	Cat# qk043
Recombinant human HGF	PeproTech	Cat# 100 39
Recombinant human VEGF-A	Thermo Fisher	Cat# 100-20
Recombinant human BMP4	R&D Systems	Cat# 314-BP
Recombinant human BMP5	MedChemExpress	Cat# HY-P75472
Recombinant human BMP7 protein	R&D Systems	Cat# 354-BP
Accutase	Thermo Fisher	Cat# 00-4555-56
Y-27632 dihydrochloride (ROCKi)	Aladdin	Cat# Y412681
Insulin Transferrin-Selenium (ITS)	Thermo Fisher	Cat# 41400045
CHIR-99021	MedChemExpress	Cat# HY-10182
LDN-193189	Tocris Bioscience	Cat# 6053
SB-431542	Selleck	Cat# S1067
IWP-2	Aladdin	Cat# I126927
XAV-939	MedChemExpress	Cat# HY-15147
Fetal bovine serum (FBS)	Thermo Fisher	Cat# 30044333
KnockOut serum replacement (KSR)	Thermo Fisher	Cat# 10828028
Recombinant human TGFβ1	R&D Systems	Cat# 7754 BH 005
Rosiglitazone	Tocris Bioscience	Cat# 5325
Dexamethasone	Tocris Bioscience	Cat# 1126
3,3',5-Triiodothyronine sodium salt (LT3)	Aladdin	Cat# L129594
3‑Isobutyl‑1‑methylxanthine	Aladdin	Cat# l106812
Forskolin	Tocris Bioscience	Cat# 1099
BSA, fraction V	Solarbio	Cat# A8020
palmitate-BSA	Agilent	Cat# 102720-100
L-Carnitine	MedChemExpress	Cat# HY-B0399
Etomoxir sodium salt	TargetMol	Cat# T4535
TrypLE™ Select Enzyme	Thermo Fisher	Cat# A1217701
Matrigel, iPSC level	Mogengel	Cat# 827775
Paraformaldehyde (PFA)	Aladdin	Cat# C104190
ProClin 300	Sigma	Cat# 48917-U
DPBS	Service Bio	Cat# G4200
DNase/RNase-free water	Thermo Fisher	Cat# 10977023
Sucrose	Sigma	Cat# S0389 500G
O.C.T. compound	Tissue Tek	Cat# 4593
Isopentane	Macklin	Cat# I8133770
﻿SDS, 20% solution, RNase-free	Thermo Fisher	Cat# AM9820
Triton X-100	Sigma	Cat# T8787
Tween 20	Solarbio	Cat# T8220
DAPI	TCI	Cat# D5888
DMEM, no glucose	Thermo Fisher	Cat# A1443001
Sodium pyruvate	Thermo Fisher	Cat# 11360039
Glucose	Sigma	Cat# G5767
XF Base Medium	Agilent	Cat# 103334-100
Collagenase IV	Thermo Fisher	Cat# 17104019
Trypsin EDTA	Thermo Fisher	Cat# 25200056
RevitaCell™ Supplement	Thermo Fisher	Cat# A2644501

### Sheet: Critical commerical assays
Critical commercial assays	Source	Identifier
E.Z.N.A.®Total RNA Kit I	Omega	Cat# R6834
E.Z.N.A.®Total RNA Kit II	Omega	Cat# R6934
iScript cDNA Synthesis Kit	Bio-Rad	Cat# 1708841
Taq Pro HS Universal Probe Master Mix	Vazyme	Cat# QN113-01
Neon™ Transfection System 100 μL Kit	Thermo Fisher	Cat# MPK10025
Lipid staining kit	Sigma	Cat# MAK194
Duolink™ Blocking Solution	Sigma	Cat# DUO82007
MAXbind™ Staining Medium	Active Motif	Cat# 15253
MaxWash™ Buffer	Active Motif	Cat# 15254
Seahorse XF Palmitate-BSA FAO Substrate	Agilent	Cat# 102720-100
Seahorse XF Cell Mito Stress Kit	Agilent	Cat# 103015-100
EasyPure® Genomic DNA Kit	TransGen Biotech	Cat# EE101-01
GEXSCOPE® Single‑Cell RNA Library Kit	Singleron	N/A
ProLong™ Gold Antifade Reagent	Thermo Fisher	Cat# P36934
DNA Clean & Concentrator-5	Zymo	Cat# D4004
CUT&Tag Assay Kit	Cell Signaling Technologies	Cat# 77552S
Mag-Bind® TotalPure NGS, 50ml	Omega	Cat# M1378-01
NEBnext high-fidelity 2X PCR Master mix	NEB	Cat# M0541S
Lipid (Oil red O) staining kit	Sigma	Cat# MAK194
MesenCult-ACF Plus medium	StemCell Technologies	Cat# 05445
STMdiff-ACF mesenchymal induction medium	StemCell Technologies	Cat# 05240
ACF enzymatic dissociation solution	StemCell Technologies	Cat# 05426

### Sheet: Deposited data
Data deposited	Source	Identifier
scRNA-seq data of endotome lineage of BA development	This study	GSE336917
scRNA-seq data of dermomyotome lineage of BA development	This study	GSE336917
scRNA-seq data of endotome-derived SMC	This study	GSE336917
scRNA-seq data of MSC-derived beige adipocytes	This study	GSE336917
CUT&Tag data of EBF2 in day-6 somite cells	This study	GSE336917
CUT&Tag data of EBF2 in day-8 endotome cells	This study	GSE336917
CUT&Tag data of H3K27ac in day-6 somite cells	This study	GSE336917
CUT&Tag data of H3K27ac in day-8 endotome cells	This study	GSE336917
scRNA-seq data of mouse embryo	Imaz-Rosshandler et al., 2024	E-MTAB-11763
scRNA-seq data of human trunk embryoid model version 3	Wu et al., 2025	GSE314260
scRNA-seq data of human and mouse peri-aortic BAT	Angueira et al., 2023	GSE164528
scRNA-seq data of human subcutaneous adipose tissue	Emont et al., 2025	GSE176171
scRNA-seq data of mouse interscapular BAT	Rao et al., 2023	GSE185623
scRNA-seq data of human iPSC-derived BAs	Rao et al., 2023	GSE185623

### Sheet: Cell lines
Experimental models: Cell lines	Source	Identifier
WT H9-hESCs	WiCell	Cat# WAe009-A; RRID: CVCL 9973
﻿PAX3-mClover3/EBF2-mScarlet H9-hESC	Wu et al., 2025	N/A
EBF2-mScarlet/UCP1-tagGFP H9-hESC	This manuscript	N/A
TGFBR2-LOF H9-hESC	This manuscript	N/A
EmbryoMax® Primary Mouse Embryonic Fibroblasts	Sigma	Cat# PMEF-NL-P1

### Sheet: Software and ﻿algorithms 
Software and algorithms	Source	Identifier
GraphPad Prism (v10)	GraphpAD Inc.	https://www.graphpad.com/
﻿BZ-X800 Analyzer	Keyence	N/A
FlowJo™ Software (v10)	Biosciences	https://www.flowjo.com/
ImageJ	National Institutes of Health	https://imagej.net/ij/
WAVE	Agilent	https://www.agilent.com/en
R (v4.3.3)	R Core Team	https://www.r-project.org/
Python (v3.9)	Open source	https://www.python.org/
SCOPE-tools	Singleron	https://github.com/SingleronBio/SCOPE-tools
Seurat (v4.3.0.1)	﻿Satija Lab	https://satijalab.org/seurat/
scutilsR (v0.1.1)	Open source	https://github.com/JarningGau/scutilsR
MouseGastrulationData (v1.20.0)	Bioconductor	https://bioconductor.org/packages/MouseGastrulationData/
bbknnR (v2.0.2)	Polanski et al., 2020	https://github.com/ycli1995/bbknnR
scvelo (v0.2.5)	Bergen et al.	https://github.com/theislab/scvelo
sceasy (v0.0.7)	﻿Cellular Genomics informatics	https://github.com/cellgeni/sceasy
Palantir (v1.3.3)	Setty et al., 2019	https://github.com/dpeerlab/Palantir
ClusterProfiler (v4.14.6)	Bioconductor	https://github.com/YuLab-SMU/clusterProfiler
org.Hs.eg.db (v3.30.0)	Bioconductor	https://bioconductor.org/packages/org.Hs.eg.db/
Enrichplot (v1.26.6)	Bioconductor	https://github.com/YuLab-SMU/enrichplot
ggplot2 (v3.5.1)	Open source	https://ggplot2.tidyverse.org/
GseaVis(v0.1.1)	Zhang et al., 2025	https://github.com/junjunlab/GseaVis
biomaRt (v2.62.1)	Bioconductor	https://github.com/Huber-group-EMBL/biomaRt
pheatmap (v1.0.12)	Raivokolde et al.	https://github.com/raivokolde/pheatmap
STAR (v2.7.10a))	Dobin et al., 2012	https://github.com/alexdobin/STAR
samtools (v1.9)	Danecek et al., 2021	https://github.com/samtools/samtools
macs2 (v2.2.6)	Zhang et al., 2012	https://github.com/macs3-project/MACS
deeptools (v3.5.1)	Ramírez et al., 2016	https://deeptools.readthedocs.io/en/latest/
homer (v4.9.1)	Heinz et al., 2010	http://homer.ucsd.edu/homer/

### Sheet: Others
Others	Source	Identifier
Falcon® Round-Bottom Polystyrene Tubes, with 35 µm mesh strainer	Falcon	Cat # 352235
100 µm sterile cell strainer	SPL	Ca# SPL-93100
Ultra Low-attachment 6-well suspension plate	Corning	Cat# 3471
4 well chamber slides	Ibidi	Cat# 80426
8 well chamber slides	Ibidi	Cat# 80841
PCR plate, 384-well micro-well	Thermo Fisher	Cat# AB1384
Cryomolds	Tissue Tek	Cat# 4566
Seahorse XFe96 cell culture microplates	Agilent	Cat# 103793-100
﻿QuantStudio 7 Pro Real-Time PCR System, 384-well	﻿Applied Biosystems	Cat# A43183
CO2 Resistant Shakers﻿, Universal Platform	Thermo fisher	Cat# 88881104
Neon transfection system	Thermo fisher	N/A
﻿BZ-X All-in-one inverted fluorescent microscope	Keyence	N/A
﻿EVOSTM M5000 imaging system	Thermo fisher	N/A
FACSAria™ Fusion	BD Biosciences	N/A
﻿CM1950 Cryosta	Leica	N/A
Seahorse XFe96 Analyzer	Agilent	N/A
SYNERGY HTX muli-mode reader	BioTek	N/A
